# Discovery of novel therapeutic targets in cancer using patient-specific gene regulatory networks

**DOI:** 10.1101/2022.01.31.478503

**Authors:** Andre Neil Forbes, Duo Xu, Sandra Cohen, Priya Pancholi, Ekta Khurana

## Abstract

Most cancer types lack effective targeted therapeutic options and in cancers where first-line targeted therapies are available, treatment resistance is a huge challenge. Recent technological advances enable the use of ATAC-seq and RNA-seq on patient biopsies in a high-throughput manner. Here we present a computational approach that leverages these datasets to identify novel drug targets based on tumor lineage. We constructed patient-specific gene regulatory networks for 371 patients of 22 cancer types using machine learning approaches trained using three-dimensional genomic data for enhancer to promoter contacts. Next, we identify the key transcription factors (TFs) in these networks, which are used to identify therapeutic vulnerabilities either by direct targeting of TFs or proteins that they co-operate with. We validate four novel candidates identified for neuroendocrine, liver and renal cancers, which have a dismal prognosis with current therapeutic options. We present a novel approach to use the increasing amounts of functional genomics data from patient biospecimens for identification of novel drug targets.
