## Supplementary material for "Discovery of novel therapeutic targets in cancer using patient-specific gene regulatory networks": Resources Table

### Sheet: Sheet1
Reagent/Resource	Source
CISBP TF Motifs	http://cisbp.ccbr.utoronto.ca/	https://github.com/GreenleafLab/chromVARmotifs
TCGA ATAC-Seq Data	https://portal.gdc.cancer.gov/
TCGA RNA-Seq	https://portal.gdc.cancer.gov/
TCGA MSI Status	https://doi.org/10.1038/ncomms15180
Cell Line TF ChIP-Seq data	https://www.encodeproject.org/
T47D siRNA ESR1 knockdown	https://www.ncbi.nlm.nih.gov/geo/query/acc.cgi?acc=GSM3587709
DepMap gene essentiality data	https://depmap.org/portal/download/
CCLE cell line expression	https://depmap.org/portal/download/
CCLE cell line metadata	https://depmap.org/portal/download/
Cell Line specific enhancer-gene connections	https://www.biorxiv.org/content/10.1101/2021.11.16.468857v1.abstract
Cell Line ATAC-Seq data	https://www.biorxiv.org/content/10.1101/2021.11.16.468857v1.abstract
DGIDB	https://www.dgidb.org/
Software and algorithms
R (3.3.1)	https://www.r-project.org/
ComplexHeatmap (1.10.2)	http://www.bioconductor.org/packages/devel/bioc/html/ComplexHeatmap.html
GenomicRanges (1.24.3)	https://bioconductor.org/packages/release/bioc/html/GenomicRanges.html
DBSCAN(1.1.5)	https://cran.r-project.org/web/packages/dbscan/
Rtsne(0.15)	https://cran.r-project.org/web/packages/Rtsne/index.html
Hmisc(4.0.3)	https://cran.r-project.org/web/packages/Hmisc/index.html
igraph(1.2.5)	https://cran.r-project.org/web/packages/igraph/index.html
lsa(0.73.2)	https://cran.r-project.org/web/packages/lsa/index.html
motifmatchr(1.1.1)	https://bioconductor.org/packages/release/bioc/html/motifmatchr.html
GSEA	http://www.gsea-msigdb.org/gsea/index.jsp
PIQ	https://bitbucket.org/thashim/piq-single/src/master/
