## Supplementary Table 2 for "Discovery of novel therapeutic targets in cancer using patient-specific gene regulatory networks"

### Sheet: Supplementary_table2
Sample	Cancer_Type	TF_Score_Cluster	TF_Score_Disease	BRCA	Colon_Loc	Colon_Subtype	MSI	TGCT	ATAC_Cluster	ATAC_Disease	Expression_Cluster	Expression_Disease	SCNA.High.Low	Gastric.classification
TCGA-MP-A4TF	LUAD	1	LUAD-STAD-LUSC~Clust-1	NA	NA	NA	MSS	NA	1	LUAD-MESO-LUSC~Clust-1	1	LUAD~Clust-1	NA	NA
TCGA-MP-A4TE	LUAD	21	LUAD-PCPG-STAD~Clust-21	NA	NA	NA	MSS	NA	1	LUAD-MESO-LUSC~Clust-1	1	LUAD~Clust-1	NA	NA
TCGA-A7-A0CH	BRCA	2	BRCA~Clust-2	LumA	NA	NA	MSS	NA	2	BRCA~Clust-2	2	BRCA~Clust-2	NA	NA
TCGA-CU-A3YL	BLCA	3	BLCA-HNSC~Clust-3	NA	NA	NA	MSS	NA	3	BLCA~Clust-3	3	BLCA-CHOL~Clust-3	NA	NA
TCGA-IC-A6RE	ESCA	4	ESCA-STAD-COAD-CHOL~Clust-4	NA	NA	NA	MSS	NA	4	ESCA-COAD~Clust-4	4	ESCA-STAD-LUAD~Clust-4	SCNA-High	CIN
TCGA-BH-A0DV	BRCA	2	BRCA~Clust-2	LumA	NA	NA	MSS	NA	2	BRCA~Clust-2	2	BRCA~Clust-2	NA	NA
TCGA-BH-A0DP	BRCA	2	BRCA~Clust-2	LumA	NA	NA	Unknown	NA	2	BRCA~Clust-2	2	BRCA~Clust-2	NA	NA
TCGA-Q2-A5QZ	KIRP	7	KIRP-KIRC~Clust-7	NA	NA	NA	MSS	NA	5	KIRP-KIRC~Clust-5	9	KIRP-KIRC~Clust-9	NA	NA
TCGA-IG-A4P3	ESCA	22	ESCA-CESC-HNSC~Clust-22	NA	NA	NA	MSS	NA	6	ESCA-LUSC-TGCT-UCEC-HNSC~Clust-6	5	ESCA-BRCA~Clust-5	SCNA-High	CIN
TCGA-H4-A2HO	BLCA	3	BLCA-HNSC~Clust-3	NA	NA	NA	MSS	NA	3	BLCA~Clust-3	3	BLCA-CHOL~Clust-3	NA	NA
TCGA-85-A4QR	LUSC	5	LUSC-HNSC-ESCA-CESC~Clust-5	NA	NA	NA	MSS	NA	7	LUSC-HNSC-ESCA-CESC~Clust-7	6	LUSC-HNSC-BLCA-CESC-BRCA~Clust-6	NA	NA
TCGA-VQ-A94O	STAD	4	ESCA-STAD-COAD-CHOL~Clust-4	NA	NA	NA	Unknown	NA	8	STAD-ESCA-LUAD-COAD-CHOL~Clust-8	4	ESCA-STAD-LUAD~Clust-4	SCNA-High	CIN
TCGA-GK-A6C7	KIRC	6	KIRC-KIRP~Clust-6	NA	NA	NA	MSS	NA	5	KIRP-KIRC~Clust-5	7	KIRC-KIRP~Clust-7	NA	NA
TCGA-B2-A4SR	KIRC	6	KIRC-KIRP~Clust-6	NA	NA	NA	MSS	NA	5	KIRP-KIRC~Clust-5	7	KIRC-KIRP~Clust-7	NA	NA
TCGA-EB-A24C	SKCM	20	SKCM-ACC~Clust-20	NA	NA	NA	MSS	NA	9	SKCM-BRCA-STAD~Clust-9	8	SKCM-BLCA-BRCA-CHOL~Clust-8	NA	NA
TCGA-M9-A5M8	ESCA	4	ESCA-STAD-COAD-CHOL~Clust-4	NA	NA	NA	MSS	NA	8	STAD-ESCA-LUAD-COAD-CHOL~Clust-8	4	ESCA-STAD-LUAD~Clust-4	SCNA-High	CIN
TCGA-BA-A8YP	HNSC	5	LUSC-HNSC-ESCA-CESC~Clust-5	NA	NA	NA	MSS	NA	7	LUSC-HNSC-ESCA-CESC~Clust-7	6	LUSC-HNSC-BLCA-CESC-BRCA~Clust-6	NA	NA
TCGA-L9-A8F4	LUAD	1	LUAD-STAD-LUSC~Clust-1	NA	NA	NA	MSS	NA	1	LUAD-MESO-LUSC~Clust-1	1	LUAD~Clust-1	NA	NA
TCGA-AO-A03N	BRCA	2	BRCA~Clust-2	LumB	NA	NA	Unknown	NA	2	BRCA~Clust-2	2	BRCA~Clust-2	NA	NA
TCGA-MP-A4T7	LUAD	1	LUAD-STAD-LUSC~Clust-1	NA	NA	NA	MSS	NA	1	LUAD-MESO-LUSC~Clust-1	1	LUAD~Clust-1	NA	NA
TCGA-MP-A4T4	LUAD	1	LUAD-STAD-LUSC~Clust-1	NA	NA	NA	MSS	NA	1	LUAD-MESO-LUSC~Clust-1	1	LUAD~Clust-1	NA	NA
TCGA-DK-A1AD	BLCA	3	BLCA-HNSC~Clust-3	NA	NA	NA	MSS	NA	3	BLCA~Clust-3	6	LUSC-HNSC-BLCA-CESC-BRCA~Clust-6	NA	NA
TCGA-GL-A9DC	KIRP	7	KIRP-KIRC~Clust-7	NA	NA	NA	MSS	NA	5	KIRP-KIRC~Clust-5	9	KIRP-KIRC~Clust-9	NA	NA
TCGA-CD-A486	STAD	4	ESCA-STAD-COAD-CHOL~Clust-4	NA	NA	NA	MSS	NA	8	STAD-ESCA-LUAD-COAD-CHOL~Clust-8	4	ESCA-STAD-LUAD~Clust-4	SCNA-High	CIN
TCGA-85-A512	LUSC	5	LUSC-HNSC-ESCA-CESC~Clust-5	NA	NA	NA	Unknown	NA	7	LUSC-HNSC-ESCA-CESC~Clust-7	6	LUSC-HNSC-BLCA-CESC-BRCA~Clust-6	NA	NA
TCGA-IG-A3YA	ESCA	5	LUSC-HNSC-ESCA-CESC~Clust-5	NA	NA	NA	MSS	NA	7	LUSC-HNSC-ESCA-CESC~Clust-7	5	ESCA-BRCA~Clust-5	SCNA-High	CIN
TCGA-LN-A9FQ	ESCA	5	LUSC-HNSC-ESCA-CESC~Clust-5	NA	NA	NA	MSS	NA	7	LUSC-HNSC-ESCA-CESC~Clust-7	5	ESCA-BRCA~Clust-5	SCNA-High	CIN
TCGA-A2-A0EX	BRCA	2	BRCA~Clust-2	LumA	NA	NA	MSS	NA	2	BRCA~Clust-2	2	BRCA~Clust-2	NA	NA
TCGA-A2-A0EY	BRCA	2	BRCA~Clust-2	LumB	NA	NA	MSS	NA	2	BRCA~Clust-2	2	BRCA~Clust-2	NA	NA
TCGA-A2-A0EV	BRCA	8	BRCA-SKCM~Clust-8	LumA	NA	NA	MSS	NA	9	SKCM-BRCA-STAD~Clust-9	2	BRCA~Clust-2	NA	NA
TCGA-A2-A0EW	BRCA	2	BRCA~Clust-2	LumA	NA	NA	Unknown	NA	2	BRCA~Clust-2	2	BRCA~Clust-2	NA	NA
TCGA-A2-A0ET	BRCA	8	BRCA-SKCM~Clust-8	LumB	NA	NA	MSS	NA	9	SKCM-BRCA-STAD~Clust-9	10	BRCA~Clust-10	NA	NA
TCGA-A2-A0ES	BRCA	8	BRCA-SKCM~Clust-8	LumA	NA	NA	MSS	NA	2	BRCA~Clust-2	2	BRCA~Clust-2	NA	NA
TCGA-RT-A6YA	PCPG	9	PCPG~Clust-9	NA	NA	NA	MSS	NA	10	PCPG-CHOL~Clust-10	11	PCPG~Clust-11	NA	NA
TCGA-BL-A3JM	BLCA	3	BLCA-HNSC~Clust-3	NA	NA	NA	MSS	NA	11	BLCA-PCPG-STAD-TGCT-HNSC~Clust-11	8	SKCM-BLCA-BRCA-CHOL~Clust-8	NA	NA
TCGA-CJ-5679	KIRC	6	KIRC-KIRP~Clust-6	NA	NA	NA	MSS	NA	5	KIRP-KIRC~Clust-5	7	KIRC-KIRP~Clust-7	NA	NA
TCGA-CJ-5677	KIRC	6	KIRC-KIRP~Clust-6	NA	NA	NA	MSS	NA	5	KIRP-KIRC~Clust-5	7	KIRC-KIRP~Clust-7	NA	NA
TCGA-CJ-5671	KIRC	6	KIRC-KIRP~Clust-6	NA	NA	NA	MSS	NA	5	KIRP-KIRC~Clust-5	7	KIRC-KIRP~Clust-7	NA	NA
TCGA-XV-AAZY	SKCM	13	SKCM-HNSC-MESO~Clust-13	NA	NA	NA	MSS	NA	9	SKCM-BRCA-STAD~Clust-9	12	SKCM-HNSC-KIRP-UCEC~Clust-12	NA	NA
TCGA-MM-A564	KIRC	6	KIRC-KIRP~Clust-6	NA	NA	NA	MSS	NA	5	KIRP-KIRC~Clust-5	16	KIRC-MESO-TGCT~Clust-16	NA	NA
TCGA-CD-A48C	STAD	4	ESCA-STAD-COAD-CHOL~Clust-4	NA	NA	NA	MSS	NA	8	STAD-ESCA-LUAD-COAD-CHOL~Clust-8	4	ESCA-STAD-LUAD~Clust-4	SCNA-High	CIN
TCGA-BH-A0C1	BRCA	8	BRCA-SKCM~Clust-8	LumB	NA	NA	MSS	NA	2	BRCA~Clust-2	2	BRCA~Clust-2	NA	NA
TCGA-33-A4WN	LUSC	5	LUSC-HNSC-ESCA-CESC~Clust-5	NA	NA	NA	MSS	NA	7	LUSC-HNSC-ESCA-CESC~Clust-7	6	LUSC-HNSC-BLCA-CESC-BRCA~Clust-6	NA	NA
TCGA-D7-A6EZ	STAD	4	ESCA-STAD-COAD-CHOL~Clust-4	NA	NA	NA	Unknown	NA	8	STAD-ESCA-LUAD-COAD-CHOL~Clust-8	4	ESCA-STAD-LUAD~Clust-4	SCNA-High	EBV
TCGA-S3-AA0Z	BRCA	10	BRCA~Clust-10	Basal	NA	NA	MSS	NA	12	BRCA~Clust-12	8	SKCM-BLCA-BRCA-CHOL~Clust-8	NA	NA
TCGA-F7-A624	HNSC	13	SKCM-HNSC-MESO~Clust-13	NA	NA	NA	MSI-H	NA	13	HNSC-MESO~Clust-13	12	SKCM-HNSC-KIRP-UCEC~Clust-12	NA	NA
TCGA-BJ-A3PU	THCA	11	THCA~Clust-11	NA	NA	NA	MSS	NA	14	THCA~Clust-14	13	THCA~Clust-13	NA	NA
TCGA-BJ-A192	THCA	11	THCA~Clust-11	NA	NA	NA	MSS	NA	14	THCA~Clust-14	13	THCA~Clust-13	NA	NA
TCGA-85-A4CL	LUSC	5	LUSC-HNSC-ESCA-CESC~Clust-5	NA	NA	NA	MSS	NA	7	LUSC-HNSC-ESCA-CESC~Clust-7	6	LUSC-HNSC-BLCA-CESC-BRCA~Clust-6	NA	NA
TCGA-85-A4CN	LUSC	5	LUSC-HNSC-ESCA-CESC~Clust-5	NA	NA	NA	MSS	NA	7	LUSC-HNSC-ESCA-CESC~Clust-7	6	LUSC-HNSC-BLCA-CESC-BRCA~Clust-6	NA	NA
TCGA-C8-A8HR	BRCA	2	BRCA~Clust-2	Unknown	NA	NA	MSS	NA	2	BRCA~Clust-2	2	BRCA~Clust-2	NA	NA
TCGA-IA-A40X	KIRP	7	KIRP-KIRC~Clust-7	NA	NA	NA	MSS	NA	5	KIRP-KIRC~Clust-5	9	KIRP-KIRC~Clust-9	NA	NA
TCGA-L5-A4OE	ESCA	4	ESCA-STAD-COAD-CHOL~Clust-4	NA	NA	NA	MSS	NA	8	STAD-ESCA-LUAD-COAD-CHOL~Clust-8	4	ESCA-STAD-LUAD~Clust-4	SCNA-High	CIN
TCGA-4A-A93Y	KIRP	6	KIRC-KIRP~Clust-6	NA	NA	NA	MSS	NA	5	KIRP-KIRC~Clust-5	7	KIRC-KIRP~Clust-7	NA	NA
TCGA-4A-A93X	KIRP	7	KIRP-KIRC~Clust-7	NA	NA	NA	MSS	NA	5	KIRP-KIRC~Clust-5	9	KIRP-KIRC~Clust-9	NA	NA
TCGA-WB-A818	PCPG	9	PCPG~Clust-9	NA	NA	NA	MSS	NA	10	PCPG-CHOL~Clust-10	11	PCPG~Clust-11	NA	NA
TCGA-KC-A4BV	PRAD	12	PRAD~Clust-12	NA	NA	NA	MSS	NA	15	PRAD~Clust-15	14	PRAD~Clust-14	NA	NA
TCGA-EJ-A8FN	PRAD	12	PRAD~Clust-12	NA	NA	NA	MSS	NA	15	PRAD~Clust-15	14	PRAD~Clust-14	NA	NA
TCGA-6D-AA2E	KIRC	6	KIRC-KIRP~Clust-6	NA	NA	NA	MSS	NA	5	KIRP-KIRC~Clust-5	7	KIRC-KIRP~Clust-7	NA	NA
TCGA-YL-A9WK	PRAD	12	PRAD~Clust-12	NA	NA	NA	MSS	NA	15	PRAD~Clust-15	14	PRAD~Clust-14	NA	NA
TCGA-EJ-A65B	PRAD	12	PRAD~Clust-12	NA	NA	NA	MSS	NA	15	PRAD~Clust-15	14	PRAD~Clust-14	NA	NA
TCGA-EB-A3XF	SKCM	8	BRCA-SKCM~Clust-8	NA	NA	NA	MSS	NA	9	SKCM-BRCA-STAD~Clust-9	8	SKCM-BLCA-BRCA-CHOL~Clust-8	NA	NA
TCGA-EJ-A65F	PRAD	12	PRAD~Clust-12	NA	NA	NA	MSS	NA	15	PRAD~Clust-15	14	PRAD~Clust-14	NA	NA
TCGA-EJ-A8FP	PRAD	12	PRAD~Clust-12	NA	NA	NA	MSS	NA	15	PRAD~Clust-15	14	PRAD~Clust-14	NA	NA
TCGA-IG-A7DP	ESCA	17	ESCA-STAD~Clust-17	NA	NA	NA	MSS	NA	6	ESCA-LUSC-TGCT-UCEC-HNSC~Clust-6	15	ESCA-STAD~Clust-15	NA	NA
TCGA-A8-A094	BRCA	2	BRCA~Clust-2	Her2	NA	NA	MSS	NA	2	BRCA~Clust-2	2	BRCA~Clust-2	NA	NA
TCGA-49-AARO	LUAD	1	LUAD-STAD-LUSC~Clust-1	NA	NA	NA	MSS	NA	1	LUAD-MESO-LUSC~Clust-1	1	LUAD~Clust-1	NA	NA
TCGA-SH-A9CU	MESO	13	SKCM-HNSC-MESO~Clust-13	NA	NA	NA	Unknown	NA	13	HNSC-MESO~Clust-13	16	KIRC-MESO-TGCT~Clust-16	NA	NA
TCGA-A8-A06N	BRCA	2	BRCA~Clust-2	Unknown	NA	NA	Unknown	NA	2	BRCA~Clust-2	10	BRCA~Clust-10	NA	NA
TCGA-GV-A3JW	BLCA	3	BLCA-HNSC~Clust-3	NA	NA	NA	MSS	NA	3	BLCA~Clust-3	3	BLCA-CHOL~Clust-3	NA	NA
TCGA-BJ-A290	THCA	11	THCA~Clust-11	NA	NA	NA	MSS	NA	14	THCA~Clust-14	13	THCA~Clust-13	NA	NA
TCGA-EJ-7318	PRAD	12	PRAD~Clust-12	NA	NA	NA	MSS	NA	15	PRAD~Clust-15	14	PRAD~Clust-14	NA	NA
TCGA-DU-5870	LGG	14	LGG-TGCT~Clust-14	NA	NA	NA	MSS	NA	16	LGG~Clust-16	17	LGG~Clust-17	NA	NA
TCGA-BJ-A0ZA	THCA	11	THCA~Clust-11	NA	NA	NA	MSS	NA	14	THCA~Clust-14	13	THCA~Clust-13	NA	NA
TCGA-BJ-A0ZC	THCA	11	THCA~Clust-11	NA	NA	NA	MSS	NA	14	THCA~Clust-14	13	THCA~Clust-13	NA	NA
TCGA-BC-A3KF	LIHC	15	LIHC~Clust-15	NA	NA	NA	MSS	NA	17	LIHC~Clust-17	18	LIHC~Clust-18	NA	NA
TCGA-LN-A49O	ESCA	5	LUSC-HNSC-ESCA-CESC~Clust-5	NA	NA	NA	MSS	NA	7	LUSC-HNSC-ESCA-CESC~Clust-7	5	ESCA-BRCA~Clust-5	SCNA-High	CIN
TCGA-93-A4JQ	LUAD	1	LUAD-STAD-LUSC~Clust-1	NA	NA	NA	MSS	NA	1	LUAD-MESO-LUSC~Clust-1	1	LUAD~Clust-1	NA	NA
TCGA-93-A4JN	LUAD	1	LUAD-STAD-LUSC~Clust-1	NA	NA	NA	MSS	NA	1	LUAD-MESO-LUSC~Clust-1	1	LUAD~Clust-1	NA	NA
TCGA-93-A4JO	LUAD	1	LUAD-STAD-LUSC~Clust-1	NA	NA	NA	MSS	NA	1	LUAD-MESO-LUSC~Clust-1	1	LUAD~Clust-1	NA	NA
TCGA-LN-A49W	ESCA	5	LUSC-HNSC-ESCA-CESC~Clust-5	NA	NA	NA	MSS	NA	6	ESCA-LUSC-TGCT-UCEC-HNSC~Clust-6	5	ESCA-BRCA~Clust-5	SCNA-High	CIN
TCGA-2G-AAFO	TGCT	16	TGCT~Clust-16	NA	NA	NA	Unknown	Embryonal Carcinoma	18	TGCT~Clust-18	19	TGCT~Clust-19	NA	NA
TCGA-2G-AAFM	TGCT	16	TGCT~Clust-16	NA	NA	NA	Unknown	Embryonal Carcinoma	18	TGCT~Clust-18	19	TGCT~Clust-19	NA	NA
TCGA-85-A4JB	LUSC	5	LUSC-HNSC-ESCA-CESC~Clust-5	NA	NA	NA	MSS	NA	6	ESCA-LUSC-TGCT-UCEC-HNSC~Clust-6	6	LUSC-HNSC-BLCA-CESC-BRCA~Clust-6	NA	NA
TCGA-D6-A6EP	HNSC	13	SKCM-HNSC-MESO~Clust-13	NA	NA	NA	MSS	NA	7	LUSC-HNSC-ESCA-CESC~Clust-7	12	SKCM-HNSC-KIRP-UCEC~Clust-12	NA	NA
TCGA-BR-A4J4	STAD	4	ESCA-STAD-COAD-CHOL~Clust-4	NA	NA	NA	MSI-L	NA	8	STAD-ESCA-LUAD-COAD-CHOL~Clust-8	4	ESCA-STAD-LUAD~Clust-4	SCNA-High	EBV
TCGA-BR-A4J5	STAD	17	ESCA-STAD~Clust-17	NA	NA	NA	MSS	NA	8	STAD-ESCA-LUAD-COAD-CHOL~Clust-8	15	ESCA-STAD~Clust-15	SCNA-Low	GS
TCGA-BR-A4J6	STAD	1	LUAD-STAD-LUSC~Clust-1	NA	NA	NA	MSS	NA	8	STAD-ESCA-LUAD-COAD-CHOL~Clust-8	4	ESCA-STAD-LUAD~Clust-4	SCNA-High	CIN
TCGA-BR-A4J7	STAD	17	ESCA-STAD~Clust-17	NA	NA	NA	MSS	NA	8	STAD-ESCA-LUAD-COAD-CHOL~Clust-8	15	ESCA-STAD~Clust-15	SCNA-Low	GS
TCGA-IG-A625	ESCA	5	LUSC-HNSC-ESCA-CESC~Clust-5	NA	NA	NA	MSS	NA	7	LUSC-HNSC-ESCA-CESC~Clust-7	5	ESCA-BRCA~Clust-5	SCNA-High	CIN
TCGA-VQ-A91E	STAD	4	ESCA-STAD-COAD-CHOL~Clust-4	NA	NA	NA	Unknown	NA	8	STAD-ESCA-LUAD-COAD-CHOL~Clust-8	4	ESCA-STAD-LUAD~Clust-4	NA	NA
TCGA-BJ-A0Z5	THCA	11	THCA~Clust-11	NA	NA	NA	Unknown	NA	14	THCA~Clust-14	13	THCA~Clust-13	NA	NA
TCGA-BJ-A0Z0	THCA	11	THCA~Clust-11	NA	NA	NA	MSS	NA	14	THCA~Clust-14	13	THCA~Clust-13	NA	NA
TCGA-BJ-A0Z2	THCA	11	THCA~Clust-11	NA	NA	NA	MSS	NA	14	THCA~Clust-14	13	THCA~Clust-13	NA	NA
TCGA-BJ-A0Z3	THCA	11	THCA~Clust-11	NA	NA	NA	MSS	NA	14	THCA~Clust-14	13	THCA~Clust-13	NA	NA
TCGA-AA-A00L	COAD	18	COAD~Clust-18	NA	Transverse colon	Adenocarcinoma, NOS	MSS	NA	4	ESCA-COAD~Clust-4	20	COAD~Clust-20	NA	NA
TCGA-AA-A00J	COAD	4	ESCA-STAD-COAD-CHOL~Clust-4	NA	Ascending colon	Mucinous adenocarcinoma	MSI-H	NA	4	ESCA-COAD~Clust-4	20	COAD~Clust-20	NA	NA
TCGA-AA-A00E	COAD	4	ESCA-STAD-COAD-CHOL~Clust-4	NA	Ascending colon	Adenocarcinoma, NOS	MSI-H	NA	4	ESCA-COAD~Clust-4	20	COAD~Clust-20	NA	NA
TCGA-QT-A5XJ	PCPG	21	LUAD-PCPG-STAD~Clust-21	NA	NA	NA	MSS	NA	11	BLCA-PCPG-STAD-TGCT-HNSC~Clust-11	22	PCPG-ACC~Clust-22	NA	NA
TCGA-IG-A4QS	ESCA	4	ESCA-STAD-COAD-CHOL~Clust-4	NA	NA	NA	MSS	NA	8	STAD-ESCA-LUAD-COAD-CHOL~Clust-8	4	ESCA-STAD-LUAD~Clust-4	SCNA-High	CIN
TCGA-QT-A5XN	PCPG	9	PCPG~Clust-9	NA	NA	NA	MSS	NA	10	PCPG-CHOL~Clust-10	11	PCPG~Clust-11	NA	NA
TCGA-QT-A5XM	PCPG	9	PCPG~Clust-9	NA	NA	NA	MSS	NA	10	PCPG-CHOL~Clust-10	11	PCPG~Clust-11	NA	NA
TCGA-AA-A00W	COAD	18	COAD~Clust-18	NA	Sigmoid colon	Adenocarcinoma, NOS	MSS	NA	4	ESCA-COAD~Clust-4	20	COAD~Clust-20	NA	NA
TCGA-AA-A00Q	COAD	18	COAD~Clust-18	NA	Sigmoid colon	Adenocarcinoma, NOS	MSS	NA	4	ESCA-COAD~Clust-4	20	COAD~Clust-20	NA	NA
TCGA-P4-A5E6	KIRP	7	KIRP-KIRC~Clust-7	NA	NA	NA	MSS	NA	5	KIRP-KIRC~Clust-5	9	KIRP-KIRC~Clust-9	NA	NA
TCGA-4N-A93T	COAD	18	COAD~Clust-18	NA	Ascending colon	Adenocarcinoma, NOS	MSS	NA	4	ESCA-COAD~Clust-4	20	COAD~Clust-20	NA	NA
TCGA-F9-A7VF	KIRP	7	KIRP-KIRC~Clust-7	NA	NA	NA	MSS	NA	5	KIRP-KIRC~Clust-5	9	KIRP-KIRC~Clust-9	NA	NA
TCGA-BR-A4CR	STAD	21	LUAD-PCPG-STAD~Clust-21	NA	NA	NA	MSS	NA	11	BLCA-PCPG-STAD-TGCT-HNSC~Clust-11	4	ESCA-STAD-LUAD~Clust-4	SCNA-High	CIN
TCGA-DU-6407	LGG	14	LGG-TGCT~Clust-14	NA	NA	NA	MSS	NA	16	LGG~Clust-16	17	LGG~Clust-17	NA	NA
TCGA-P4-A5EA	KIRP	6	KIRC-KIRP~Clust-6	NA	NA	NA	MSS	NA	5	KIRP-KIRC~Clust-5	12	SKCM-HNSC-KIRP-UCEC~Clust-12	NA	NA
TCGA-P4-A5EB	KIRP	7	KIRP-KIRC~Clust-7	NA	NA	NA	MSS	NA	5	KIRP-KIRC~Clust-5	9	KIRP-KIRC~Clust-9	NA	NA
TCGA-P4-A5ED	KIRP	7	KIRP-KIRC~Clust-7	NA	NA	NA	Unknown	NA	20	KIRP-ACC~Clust-20	12	SKCM-HNSC-KIRP-UCEC~Clust-12	NA	NA
TCGA-YL-A8HJ	PRAD	12	PRAD~Clust-12	NA	NA	NA	MSS	NA	15	PRAD~Clust-15	14	PRAD~Clust-14	NA	NA
TCGA-AY-A8YK	COAD	18	COAD~Clust-18	NA	Sigmoid colon	Adenocarcinoma, NOS	MSS	NA	4	ESCA-COAD~Clust-4	20	COAD~Clust-20	NA	NA
TCGA-B5-A0K9	UCEC	19	UCEC~Clust-19	NA	NA	NA	MSI-H	NA	19	UCEC~Clust-19	12	SKCM-HNSC-KIRP-UCEC~Clust-12	NA	NA
TCGA-AR-A0U4	BRCA	10	BRCA~Clust-10	Basal	NA	NA	Unknown	NA	12	BRCA~Clust-12	8	SKCM-BLCA-BRCA-CHOL~Clust-8	NA	NA
TCGA-FD-A3SR	BLCA	3	BLCA-HNSC~Clust-3	NA	NA	NA	MSS	NA	3	BLCA~Clust-3	8	SKCM-BLCA-BRCA-CHOL~Clust-8	NA	NA
TCGA-AR-A0U0	BRCA	10	BRCA~Clust-10	Basal	NA	NA	Unknown	NA	12	BRCA~Clust-12	8	SKCM-BLCA-BRCA-CHOL~Clust-8	NA	NA
TCGA-F6-A8O3	LGG	14	LGG-TGCT~Clust-14	NA	NA	NA	MSS	NA	16	LGG~Clust-16	17	LGG~Clust-17	NA	NA
TCGA-EJ-7218	PRAD	12	PRAD~Clust-12	NA	NA	NA	MSS	NA	15	PRAD~Clust-15	14	PRAD~Clust-14	NA	NA
TCGA-BR-A4QL	STAD	4	ESCA-STAD-COAD-CHOL~Clust-4	NA	NA	NA	MSI-H	NA	9	SKCM-BRCA-STAD~Clust-9	4	ESCA-STAD-LUAD~Clust-4	NA	NA
TCGA-37-A5EM	LUSC	5	LUSC-HNSC-ESCA-CESC~Clust-5	NA	NA	NA	MSS	NA	7	LUSC-HNSC-ESCA-CESC~Clust-7	6	LUSC-HNSC-BLCA-CESC-BRCA~Clust-6	NA	NA
TCGA-A6-A56B	COAD	18	COAD~Clust-18	NA	Sigmoid colon	Adenocarcinoma, NOS	MSS	NA	4	ESCA-COAD~Clust-4	20	COAD~Clust-20	NA	NA
TCGA-B1-A47N	KIRP	7	KIRP-KIRC~Clust-7	NA	NA	NA	MSS	NA	5	KIRP-KIRC~Clust-5	9	KIRP-KIRC~Clust-9	NA	NA
TCGA-3X-AAVA	CHOL	4	ESCA-STAD-COAD-CHOL~Clust-4	NA	NA	NA	Unknown	NA	10	PCPG-CHOL~Clust-10	8	SKCM-BLCA-BRCA-CHOL~Clust-8	NA	NA
TCGA-3C-AALJ	BRCA	8	BRCA-SKCM~Clust-8	Unknown	NA	NA	MSS	NA	2	BRCA~Clust-2	2	BRCA~Clust-2	NA	NA
TCGA-VP-A875	PRAD	12	PRAD~Clust-12	NA	NA	NA	MSS	NA	15	PRAD~Clust-15	14	PRAD~Clust-14	NA	NA
TCGA-W9-A837	LGG	14	LGG-TGCT~Clust-14	NA	NA	NA	MSS	NA	16	LGG~Clust-16	17	LGG~Clust-17	NA	NA
TCGA-91-A4BD	LUAD	1	LUAD-STAD-LUSC~Clust-1	NA	NA	NA	MSS	NA	1	LUAD-MESO-LUSC~Clust-1	1	LUAD~Clust-1	NA	NA
TCGA-D7-A4YX	STAD	4	ESCA-STAD-COAD-CHOL~Clust-4	NA	NA	NA	MSS	NA	8	STAD-ESCA-LUAD-COAD-CHOL~Clust-8	4	ESCA-STAD-LUAD~Clust-4	SCNA-Low	EBV
TCGA-91-A4BC	LUAD	21	LUAD-PCPG-STAD~Clust-21	NA	NA	NA	MSS	NA	1	LUAD-MESO-LUSC~Clust-1	1	LUAD~Clust-1	NA	NA
TCGA-LN-A8HZ	ESCA	22	ESCA-CESC-HNSC~Clust-22	NA	NA	NA	MSS	NA	7	LUSC-HNSC-ESCA-CESC~Clust-7	5	ESCA-BRCA~Clust-5	SCNA-High	CIN
TCGA-YL-A8SB	PRAD	12	PRAD~Clust-12	NA	NA	NA	MSS	NA	15	PRAD~Clust-15	14	PRAD~Clust-14	NA	NA
TCGA-BR-A4J9	STAD	17	ESCA-STAD~Clust-17	NA	NA	NA	MSS	NA	8	STAD-ESCA-LUAD-COAD-CHOL~Clust-8	15	ESCA-STAD~Clust-15	SCNA-Low	GS
TCGA-A6-A566	COAD	4	ESCA-STAD-COAD-CHOL~Clust-4	NA	Descending colon	Mucinous adenocarcinoma	MSI-L	NA	4	ESCA-COAD~Clust-4	20	COAD~Clust-20	NA	NA
TCGA-A6-A567	COAD	18	COAD~Clust-18	NA	Sigmoid colon	Adenocarcinoma, NOS	MSS	NA	4	ESCA-COAD~Clust-4	20	COAD~Clust-20	NA	NA
TCGA-A6-A565	COAD	18	COAD~Clust-18	NA	Transverse colon	Mucinous adenocarcinoma	MSI-L	NA	4	ESCA-COAD~Clust-4	20	COAD~Clust-20	NA	NA
TCGA-YL-A8SL	PRAD	12	PRAD~Clust-12	NA	NA	NA	MSS	NA	15	PRAD~Clust-15	14	PRAD~Clust-14	NA	NA
TCGA-YL-A8SP	PRAD	12	PRAD~Clust-12	NA	NA	NA	MSS	NA	15	PRAD~Clust-15	14	PRAD~Clust-14	NA	NA
TCGA-B8-A54E	KIRC	7	KIRP-KIRC~Clust-7	NA	NA	NA	MSS	NA	5	KIRP-KIRC~Clust-5	9	KIRP-KIRC~Clust-9	NA	NA
TCGA-B8-A54G	KIRC	7	KIRP-KIRC~Clust-7	NA	NA	NA	MSS	NA	5	KIRP-KIRC~Clust-5	7	KIRC-KIRP~Clust-7	NA	NA
TCGA-B8-A54F	KIRC	6	KIRC-KIRP~Clust-6	NA	NA	NA	MSS	NA	5	KIRP-KIRC~Clust-5	7	KIRC-KIRP~Clust-7	NA	NA
TCGA-B8-A54H	KIRC	6	KIRC-KIRP~Clust-6	NA	NA	NA	MSS	NA	5	KIRP-KIRC~Clust-5	7	KIRC-KIRP~Clust-7	NA	NA
TCGA-B8-A54K	KIRC	7	KIRP-KIRC~Clust-7	NA	NA	NA	MSS	NA	5	KIRP-KIRC~Clust-5	7	KIRC-KIRP~Clust-7	NA	NA
TCGA-B8-A54J	KIRC	6	KIRC-KIRP~Clust-6	NA	NA	NA	MSS	NA	5	KIRP-KIRC~Clust-5	7	KIRC-KIRP~Clust-7	NA	NA
TCGA-AO-A12D	BRCA	2	BRCA~Clust-2	Her2	NA	NA	MSS	NA	2	BRCA~Clust-2	2	BRCA~Clust-2	NA	NA
TCGA-AO-A12F	BRCA	10	BRCA~Clust-10	Basal	NA	NA	MSI-L	NA	12	BRCA~Clust-12	8	SKCM-BLCA-BRCA-CHOL~Clust-8	NA	NA
TCGA-P4-AAVL	KIRP	7	KIRP-KIRC~Clust-7	NA	NA	NA	MSS	NA	5	KIRP-KIRC~Clust-5	9	KIRP-KIRC~Clust-9	NA	NA
TCGA-BH-A0EE	BRCA	2	BRCA~Clust-2	Her2	NA	NA	MSS	NA	2	BRCA~Clust-2	8	SKCM-BLCA-BRCA-CHOL~Clust-8	NA	NA
TCGA-G3-AAV0	LIHC	15	LIHC~Clust-15	NA	NA	NA	MSS	NA	17	LIHC~Clust-17	18	LIHC~Clust-18	NA	NA
TCGA-XE-AANI	TGCT	14	LGG-TGCT~Clust-14	NA	NA	NA	Unknown	Immature Teratoma	6	ESCA-LUSC-TGCT-UCEC-HNSC~Clust-6	16	KIRC-MESO-TGCT~Clust-16	NA	NA
TCGA-A2-A0CX	BRCA	2	BRCA~Clust-2	Her2	NA	NA	MSS	NA	2	BRCA~Clust-2	2	BRCA~Clust-2	NA	NA
TCGA-KV-A74V	KIRP	7	KIRP-KIRC~Clust-7	NA	NA	NA	MSS	NA	5	KIRP-KIRC~Clust-5	9	KIRP-KIRC~Clust-9	NA	NA
TCGA-BK-A13B	UCEC	19	UCEC~Clust-19	NA	NA	NA	Unknown	NA	19	UCEC~Clust-19	12	SKCM-HNSC-KIRP-UCEC~Clust-12	NA	NA
TCGA-AY-A69D	COAD	18	COAD~Clust-18	NA	Transverse colon	Adenocarcinoma, NOS	MSI-L	NA	4	ESCA-COAD~Clust-4	20	COAD~Clust-20	NA	NA
TCGA-B1-A654	KIRP	7	KIRP-KIRC~Clust-7	NA	NA	NA	MSS	NA	5	KIRP-KIRC~Clust-5	9	KIRP-KIRC~Clust-9	NA	NA
TCGA-C8-A12Y	BRCA	2	BRCA~Clust-2	LumB	NA	NA	MSS	NA	2	BRCA~Clust-2	2	BRCA~Clust-2	NA	NA
TCGA-C8-A12Q	BRCA	2	BRCA~Clust-2	Her2	NA	NA	MSS	NA	2	BRCA~Clust-2	2	BRCA~Clust-2	NA	NA
TCGA-C8-A12V	BRCA	10	BRCA~Clust-10	Basal	NA	NA	MSS	NA	12	BRCA~Clust-12	8	SKCM-BLCA-BRCA-CHOL~Clust-8	NA	NA
TCGA-3Z-A93Z	KIRC	6	KIRC-KIRP~Clust-6	NA	NA	NA	MSS	NA	5	KIRP-KIRC~Clust-5	7	KIRC-KIRP~Clust-7	NA	NA
TCGA-C8-A12T	BRCA	2	BRCA~Clust-2	Her2	NA	NA	MSS	NA	2	BRCA~Clust-2	2	BRCA~Clust-2	NA	NA
TCGA-C8-A12U	BRCA	2	BRCA~Clust-2	LumB	NA	NA	Unknown	NA	2	BRCA~Clust-2	2	BRCA~Clust-2	NA	NA
TCGA-C8-A12K	BRCA	10	BRCA~Clust-10	Basal	NA	NA	MSS	NA	12	BRCA~Clust-12	8	SKCM-BLCA-BRCA-CHOL~Clust-8	NA	NA
TCGA-C8-A12O	BRCA	2	BRCA~Clust-2	LumB	NA	NA	Unknown	NA	2	BRCA~Clust-2	2	BRCA~Clust-2	NA	NA
TCGA-C8-A12M	BRCA	2	BRCA~Clust-2	LumB	NA	NA	MSS	NA	2	BRCA~Clust-2	10	BRCA~Clust-10	NA	NA
TCGA-BH-A0E0	BRCA	10	BRCA~Clust-10	Basal	NA	NA	Unknown	NA	12	BRCA~Clust-12	8	SKCM-BLCA-BRCA-CHOL~Clust-8	NA	NA
TCGA-NH-A50V	COAD	18	COAD~Clust-18	NA	Cecum	Adenocarcinoma, NOS	MSI-L	NA	4	ESCA-COAD~Clust-4	20	COAD~Clust-20	NA	NA
TCGA-BG-A0RY	UCEC	19	UCEC~Clust-19	NA	NA	NA	MSS	NA	19	UCEC~Clust-19	12	SKCM-HNSC-KIRP-UCEC~Clust-12	NA	NA
TCGA-A7-A0D9	BRCA	2	BRCA~Clust-2	LumA	NA	NA	Unknown	NA	2	BRCA~Clust-2	2	BRCA~Clust-2	NA	NA
TCGA-2G-AAGS	TGCT	16	TGCT~Clust-16	NA	NA	NA	Unknown	Immature Teratoma	11	BLCA-PCPG-STAD-TGCT-HNSC~Clust-11	19	TGCT~Clust-19	NA	NA
TCGA-P5-A72W	LGG	14	LGG-TGCT~Clust-14	NA	NA	NA	MSS	NA	16	LGG~Clust-16	17	LGG~Clust-17	NA	NA
TCGA-P5-A72X	LGG	14	LGG-TGCT~Clust-14	NA	NA	NA	MSS	NA	16	LGG~Clust-16	17	LGG~Clust-17	NA	NA
TCGA-CC-A7IF	LIHC	15	LIHC~Clust-15	NA	NA	NA	MSS	NA	17	LIHC~Clust-17	18	LIHC~Clust-18	NA	NA
TCGA-BC-A10X	LIHC	15	LIHC~Clust-15	NA	NA	NA	MSS	NA	17	LIHC~Clust-17	18	LIHC~Clust-18	NA	NA
TCGA-BC-A10S	LIHC	15	LIHC~Clust-15	NA	NA	NA	MSS	NA	17	LIHC~Clust-17	18	LIHC~Clust-18	NA	NA
TCGA-BC-A10T	LIHC	15	LIHC~Clust-15	NA	NA	NA	MSS	NA	17	LIHC~Clust-17	18	LIHC~Clust-18	NA	NA
TCGA-BC-A10U	LIHC	15	LIHC~Clust-15	NA	NA	NA	MSS	NA	17	LIHC~Clust-17	18	LIHC~Clust-18	NA	NA
TCGA-BC-A10W	LIHC	15	LIHC~Clust-15	NA	NA	NA	MSS	NA	17	LIHC~Clust-17	18	LIHC~Clust-18	NA	NA
TCGA-A8-A08J	BRCA	2	BRCA~Clust-2	Her2	NA	NA	MSS	NA	2	BRCA~Clust-2	2	BRCA~Clust-2	NA	NA
TCGA-XE-AAOF	TGCT	16	TGCT~Clust-16	NA	NA	NA	Unknown	Seminoma	18	TGCT~Clust-18	21	TGCT~Clust-21	NA	NA
TCGA-AQ-A04L	BRCA	2	BRCA~Clust-2	Her2	NA	NA	Unknown	NA	2	BRCA~Clust-2	2	BRCA~Clust-2	NA	NA
TCGA-MP-A4SV	LUAD	1	LUAD-STAD-LUSC~Clust-1	NA	NA	NA	MSS	NA	1	LUAD-MESO-LUSC~Clust-1	1	LUAD~Clust-1	NA	NA
TCGA-EJ-A46B	PRAD	12	PRAD~Clust-12	NA	NA	NA	MSS	NA	15	PRAD~Clust-15	14	PRAD~Clust-14	NA	NA
TCGA-QL-A97D	COAD	18	COAD~Clust-18	NA	Cecum	Adenocarcinoma, NOS	MSS	NA	4	ESCA-COAD~Clust-4	20	COAD~Clust-20	NA	NA
TCGA-EJ-A46G	PRAD	12	PRAD~Clust-12	NA	NA	NA	MSS	NA	15	PRAD~Clust-15	14	PRAD~Clust-14	NA	NA
TCGA-EJ-A46F	PRAD	12	PRAD~Clust-12	NA	NA	NA	MSS	NA	15	PRAD~Clust-15	14	PRAD~Clust-14	NA	NA
TCGA-EJ-A46E	PRAD	12	PRAD~Clust-12	NA	NA	NA	MSS	NA	15	PRAD~Clust-15	14	PRAD~Clust-14	NA	NA
TCGA-EJ-A46D	PRAD	12	PRAD~Clust-12	NA	NA	NA	MSS	NA	15	PRAD~Clust-15	14	PRAD~Clust-14	NA	NA
TCGA-EJ-A46H	PRAD	12	PRAD~Clust-12	NA	NA	NA	MSS	NA	15	PRAD~Clust-15	14	PRAD~Clust-14	NA	NA
TCGA-CV-A468	HNSC	5	LUSC-HNSC-ESCA-CESC~Clust-5	NA	NA	NA	MSS	NA	7	LUSC-HNSC-ESCA-CESC~Clust-7	6	LUSC-HNSC-BLCA-CESC-BRCA~Clust-6	NA	NA
TCGA-D8-A13Z	BRCA	2	BRCA~Clust-2	Her2	NA	NA	MSS	NA	2	BRCA~Clust-2	8	SKCM-BLCA-BRCA-CHOL~Clust-8	NA	NA
TCGA-AD-6889	COAD	4	ESCA-STAD-COAD-CHOL~Clust-4	NA	Ascending colon	Adenocarcinoma, NOS	MSI-H	NA	4	ESCA-COAD~Clust-4	20	COAD~Clust-20	NA	NA
TCGA-PA-A5YG	ACC	20	SKCM-ACC~Clust-20	NA	NA	NA	MSS	NA	20	KIRP-ACC~Clust-20	22	PCPG-ACC~Clust-22	NA	NA
TCGA-AY-A54L	COAD	18	COAD~Clust-18	NA	Hepatic flexure of colon	Adenocarcinoma, NOS	MSI-L	NA	4	ESCA-COAD~Clust-4	20	COAD~Clust-20	NA	NA
TCGA-ZG-A9L0	PRAD	12	PRAD~Clust-12	NA	NA	NA	MSS	NA	15	PRAD~Clust-15	14	PRAD~Clust-14	NA	NA
TCGA-ZG-A9L1	PRAD	12	PRAD~Clust-12	NA	NA	NA	MSS	NA	15	PRAD~Clust-15	14	PRAD~Clust-14	NA	NA
TCGA-ZG-A9L2	PRAD	12	PRAD~Clust-12	NA	NA	NA	MSS	NA	15	PRAD~Clust-15	14	PRAD~Clust-14	NA	NA
TCGA-A2-A0T4	BRCA	8	BRCA-SKCM~Clust-8	LumB	NA	NA	MSS	NA	2	BRCA~Clust-2	2	BRCA~Clust-2	NA	NA
TCGA-H7-A76A	HNSC	5	LUSC-HNSC-ESCA-CESC~Clust-5	NA	NA	NA	MSS	NA	7	LUSC-HNSC-ESCA-CESC~Clust-7	6	LUSC-HNSC-BLCA-CESC-BRCA~Clust-6	NA	NA
TCGA-UZ-A9PP	KIRP	7	KIRP-KIRC~Clust-7	NA	NA	NA	MSS	NA	5	KIRP-KIRC~Clust-5	9	KIRP-KIRC~Clust-9	NA	NA
TCGA-UZ-A9PQ	KIRP	7	KIRP-KIRC~Clust-7	NA	NA	NA	MSS	NA	5	KIRP-KIRC~Clust-5	9	KIRP-KIRC~Clust-9	NA	NA
TCGA-LK-A4O6	MESO	13	SKCM-HNSC-MESO~Clust-13	NA	NA	NA	Unknown	NA	1	LUAD-MESO-LUSC~Clust-1	16	KIRC-MESO-TGCT~Clust-16	NA	NA
TCGA-UZ-A9PV	KIRP	7	KIRP-KIRC~Clust-7	NA	NA	NA	MSS	NA	5	KIRP-KIRC~Clust-5	9	KIRP-KIRC~Clust-9	NA	NA
TCGA-2K-A9WE	KIRP	7	KIRP-KIRC~Clust-7	NA	NA	NA	MSS	NA	5	KIRP-KIRC~Clust-5	9	KIRP-KIRC~Clust-9	NA	NA
TCGA-RM-A68W	PCPG	9	PCPG~Clust-9	NA	NA	NA	MSS	NA	11	BLCA-PCPG-STAD-TGCT-HNSC~Clust-11	11	PCPG~Clust-11	NA	NA
TCGA-EB-A3Y6	SKCM	8	BRCA-SKCM~Clust-8	NA	NA	NA	MSS	NA	9	SKCM-BRCA-STAD~Clust-9	8	SKCM-BLCA-BRCA-CHOL~Clust-8	NA	NA
TCGA-DU-6395	LGG	14	LGG-TGCT~Clust-14	NA	NA	NA	MSS	NA	16	LGG~Clust-16	17	LGG~Clust-17	NA	NA
TCGA-UZ-A9PJ	KIRP	7	KIRP-KIRC~Clust-7	NA	NA	NA	MSS	NA	5	KIRP-KIRC~Clust-5	9	KIRP-KIRC~Clust-9	NA	NA
TCGA-UZ-A9PK	KIRP	7	KIRP-KIRC~Clust-7	NA	NA	NA	MSS	NA	5	KIRP-KIRC~Clust-5	9	KIRP-KIRC~Clust-9	NA	NA
TCGA-UZ-A9PL	KIRP	7	KIRP-KIRC~Clust-7	NA	NA	NA	MSS	NA	5	KIRP-KIRC~Clust-5	9	KIRP-KIRC~Clust-9	NA	NA
TCGA-UZ-A9PM	KIRP	7	KIRP-KIRC~Clust-7	NA	NA	NA	MSS	NA	5	KIRP-KIRC~Clust-5	9	KIRP-KIRC~Clust-9	NA	NA
TCGA-NH-A6GC	COAD	18	COAD~Clust-18	NA	Descending colon	Mucinous adenocarcinoma	MSS	NA	4	ESCA-COAD~Clust-4	20	COAD~Clust-20	NA	NA
TCGA-NH-A6GA	COAD	18	COAD~Clust-18	NA	Ascending colon	Adenocarcinoma, NOS	MSS	NA	4	ESCA-COAD~Clust-4	20	COAD~Clust-20	NA	NA
TCGA-44-3918	LUAD	1	LUAD-STAD-LUSC~Clust-1	NA	NA	NA	MSS	NA	1	LUAD-MESO-LUSC~Clust-1	1	LUAD~Clust-1	NA	NA
TCGA-BH-A0HP	BRCA	2	BRCA~Clust-2	LumA	NA	NA	MSS	NA	2	BRCA~Clust-2	2	BRCA~Clust-2	NA	NA
TCGA-B5-A0KB	UCEC	19	UCEC~Clust-19	NA	NA	NA	Unknown	NA	19	UCEC~Clust-19	12	SKCM-HNSC-KIRP-UCEC~Clust-12	NA	NA
TCGA-EA-A3HS	CESC	5	LUSC-HNSC-ESCA-CESC~Clust-5	NA	NA	NA	MSI-H	NA	7	LUSC-HNSC-ESCA-CESC~Clust-7	6	LUSC-HNSC-BLCA-CESC-BRCA~Clust-6	NA	NA
TCGA-NH-A50U	COAD	18	COAD~Clust-18	NA	Cecum	Mucinous adenocarcinoma	MSS	NA	4	ESCA-COAD~Clust-4	20	COAD~Clust-20	NA	NA
TCGA-EA-A3HT	CESC	22	ESCA-CESC-HNSC~Clust-22	NA	NA	NA	MSS	NA	7	LUSC-HNSC-ESCA-CESC~Clust-7	6	LUSC-HNSC-BLCA-CESC-BRCA~Clust-6	NA	NA
TCGA-IG-A51D	ESCA	5	LUSC-HNSC-ESCA-CESC~Clust-5	NA	NA	NA	MSS	NA	7	LUSC-HNSC-ESCA-CESC~Clust-7	5	ESCA-BRCA~Clust-5	SCNA-High	CIN
TCGA-BC-A8YO	LIHC	15	LIHC~Clust-15	NA	NA	NA	MSS	NA	17	LIHC~Clust-17	18	LIHC~Clust-18	NA	NA
TCGA-2G-AAKG	TGCT	16	TGCT~Clust-16	NA	NA	NA	Unknown	Embryonal Carcinoma	18	TGCT~Clust-18	19	TGCT~Clust-19	NA	NA
TCGA-63-A5MR	LUSC	5	LUSC-HNSC-ESCA-CESC~Clust-5	NA	NA	NA	MSS	NA	1	LUAD-MESO-LUSC~Clust-1	6	LUSC-HNSC-BLCA-CESC-BRCA~Clust-6	NA	NA
TCGA-DV-A4VX	KIRC	7	KIRP-KIRC~Clust-7	NA	NA	NA	MSS	NA	5	KIRP-KIRC~Clust-5	9	KIRP-KIRC~Clust-9	NA	NA
TCGA-E1-A7YI	LGG	14	LGG-TGCT~Clust-14	NA	NA	NA	MSS	NA	16	LGG~Clust-16	17	LGG~Clust-17	NA	NA
TCGA-73-A9RS	LUAD	1	LUAD-STAD-LUSC~Clust-1	NA	NA	NA	MSS	NA	1	LUAD-MESO-LUSC~Clust-1	1	LUAD~Clust-1	NA	NA
TCGA-86-A4D0	LUAD	21	LUAD-PCPG-STAD~Clust-21	NA	NA	NA	Unknown	NA	1	LUAD-MESO-LUSC~Clust-1	1	LUAD~Clust-1	NA	NA
TCGA-3L-AA1B	COAD	18	COAD~Clust-18	NA	Cecum	Adenocarcinoma, NOS	MSS	NA	4	ESCA-COAD~Clust-4	20	COAD~Clust-20	NA	NA
TCGA-AA-A010	COAD	18	COAD~Clust-18	NA	Transverse colon	Adenocarcinoma, NOS	MSI-L	NA	4	ESCA-COAD~Clust-4	20	COAD~Clust-20	NA	NA
TCGA-DJ-A13X	THCA	11	THCA~Clust-11	NA	NA	NA	MSS	NA	14	THCA~Clust-14	13	THCA~Clust-13	NA	NA
TCGA-44-6146	LUAD	1	LUAD-STAD-LUSC~Clust-1	NA	NA	NA	MSS	NA	8	STAD-ESCA-LUAD-COAD-CHOL~Clust-8	4	ESCA-STAD-LUAD~Clust-4	NA	NA
TCGA-B5-A0JT	UCEC	19	UCEC~Clust-19	NA	NA	NA	MSS	NA	6	ESCA-LUSC-TGCT-UCEC-HNSC~Clust-6	12	SKCM-HNSC-KIRP-UCEC~Clust-12	NA	NA
TCGA-AA-A01D	COAD	18	COAD~Clust-18	NA	Rectosigmoid junction	Mucinous adenocarcinoma	MSS	NA	4	ESCA-COAD~Clust-4	20	COAD~Clust-20	NA	NA
TCGA-DJ-A13V	THCA	11	THCA~Clust-11	NA	NA	NA	MSS	NA	14	THCA~Clust-14	13	THCA~Clust-13	NA	NA
TCGA-DJ-A13M	THCA	11	THCA~Clust-11	NA	NA	NA	MSS	NA	14	THCA~Clust-14	13	THCA~Clust-13	NA	NA
TCGA-AA-A01X	COAD	18	COAD~Clust-18	NA	Sigmoid colon	Adenocarcinoma, NOS	MSS	NA	4	ESCA-COAD~Clust-4	20	COAD~Clust-20	NA	NA
TCGA-AR-A0TP	BRCA	10	BRCA~Clust-10	Basal	NA	NA	MSS	NA	12	BRCA~Clust-12	8	SKCM-BLCA-BRCA-CHOL~Clust-8	NA	NA
TCGA-AA-A01S	COAD	18	COAD~Clust-18	NA	Sigmoid colon	Adenocarcinoma, NOS	MSI-L	NA	4	ESCA-COAD~Clust-4	20	COAD~Clust-20	NA	NA
TCGA-AA-A01R	COAD	4	ESCA-STAD-COAD-CHOL~Clust-4	NA	Ascending colon	Mucinous adenocarcinoma	MSI-H	NA	4	ESCA-COAD~Clust-4	20	COAD~Clust-20	NA	NA
TCGA-4B-A93V	LUAD	1	LUAD-STAD-LUSC~Clust-1	NA	NA	NA	Unknown	NA	1	LUAD-MESO-LUSC~Clust-1	1	LUAD~Clust-1	NA	NA
TCGA-B5-A0JN	UCEC	19	UCEC~Clust-19	NA	NA	NA	MSI-L	NA	19	UCEC~Clust-19	12	SKCM-HNSC-KIRP-UCEC~Clust-12	NA	NA
TCGA-B8-A8YJ	KIRC	6	KIRC-KIRP~Clust-6	NA	NA	NA	MSS	NA	5	KIRP-KIRC~Clust-5	7	KIRC-KIRP~Clust-7	NA	NA
TCGA-4H-AAAK	BRCA	2	BRCA~Clust-2	Unknown	NA	NA	MSS	NA	2	BRCA~Clust-2	2	BRCA~Clust-2	NA	NA
TCGA-FG-A4MU	LGG	14	LGG-TGCT~Clust-14	NA	NA	NA	MSS	NA	16	LGG~Clust-16	17	LGG~Clust-17	NA	NA
TCGA-BG-A0MS	UCEC	19	UCEC~Clust-19	NA	NA	NA	MSS	NA	19	UCEC~Clust-19	12	SKCM-HNSC-KIRP-UCEC~Clust-12	NA	NA
TCGA-FG-A4MY	LGG	14	LGG-TGCT~Clust-14	NA	NA	NA	MSS	NA	16	LGG~Clust-16	17	LGG~Clust-17	NA	NA
TCGA-VQ-A8PJ	STAD	4	ESCA-STAD-COAD-CHOL~Clust-4	NA	NA	NA	Unknown	NA	8	STAD-ESCA-LUAD-COAD-CHOL~Clust-8	4	ESCA-STAD-LUAD~Clust-4	SCNA-High	CIN
TCGA-CN-A49B	HNSC	22	ESCA-CESC-HNSC~Clust-22	NA	NA	NA	MSS	NA	7	LUSC-HNSC-ESCA-CESC~Clust-7	6	LUSC-HNSC-BLCA-CESC-BRCA~Clust-6	NA	NA
TCGA-BG-A0MK	UCEC	19	UCEC~Clust-19	NA	NA	NA	Unknown	NA	19	UCEC~Clust-19	12	SKCM-HNSC-KIRP-UCEC~Clust-12	NA	NA
TCGA-LN-A4A5	ESCA	5	LUSC-HNSC-ESCA-CESC~Clust-5	NA	NA	NA	MSS	NA	7	LUSC-HNSC-ESCA-CESC~Clust-7	5	ESCA-BRCA~Clust-5	SCNA-High	CIN
TCGA-BL-A13J	BLCA	3	BLCA-HNSC~Clust-3	NA	NA	NA	MSS	NA	3	BLCA~Clust-3	3	BLCA-CHOL~Clust-3	NA	NA
TCGA-BC-A5W4	LIHC	15	LIHC~Clust-15	NA	NA	NA	MSS	NA	17	LIHC~Clust-17	18	LIHC~Clust-18	NA	NA
TCGA-AA-A01P	COAD	4	ESCA-STAD-COAD-CHOL~Clust-4	NA	Ascending colon	Adenocarcinoma, NOS	MSI-H	NA	8	STAD-ESCA-LUAD-COAD-CHOL~Clust-8	20	COAD~Clust-20	NA	NA
TCGA-C8-A137	BRCA	2	BRCA~Clust-2	Her2	NA	NA	MSS	NA	2	BRCA~Clust-2	2	BRCA~Clust-2	NA	NA
TCGA-C8-A130	BRCA	2	BRCA~Clust-2	LumB	NA	NA	Unknown	NA	2	BRCA~Clust-2	2	BRCA~Clust-2	NA	NA
TCGA-C8-A133	BRCA	2	BRCA~Clust-2	LumA	NA	NA	MSS	NA	2	BRCA~Clust-2	10	BRCA~Clust-10	NA	NA
TCGA-NJ-A4YG	LUAD	1	LUAD-STAD-LUSC~Clust-1	NA	NA	NA	MSS	NA	1	LUAD-MESO-LUSC~Clust-1	1	LUAD~Clust-1	NA	NA
TCGA-NH-A5IV	COAD	18	COAD~Clust-18	NA	Transverse colon	Adenocarcinoma, NOS	MSI-H	NA	4	ESCA-COAD~Clust-4	20	COAD~Clust-20	NA	NA
TCGA-XC-AA0X	LUSC	5	LUSC-HNSC-ESCA-CESC~Clust-5	NA	NA	NA	MSS	NA	7	LUSC-HNSC-ESCA-CESC~Clust-7	6	LUSC-HNSC-BLCA-CESC-BRCA~Clust-6	NA	NA
TCGA-P5-A77X	LGG	14	LGG-TGCT~Clust-14	NA	NA	NA	MSS	NA	16	LGG~Clust-16	17	LGG~Clust-17	NA	NA
TCGA-BG-A0M8	UCEC	19	UCEC~Clust-19	NA	NA	NA	MSS	NA	19	UCEC~Clust-19	12	SKCM-HNSC-KIRP-UCEC~Clust-12	NA	NA
TCGA-SU-A7E7	PRAD	12	PRAD~Clust-12	NA	NA	NA	MSS	NA	15	PRAD~Clust-15	14	PRAD~Clust-14	NA	NA
TCGA-AO-A0J8	BRCA	2	BRCA~Clust-2	LumB	NA	NA	MSS	NA	2	BRCA~Clust-2	2	BRCA~Clust-2	NA	NA
TCGA-IA-A40U	KIRP	7	KIRP-KIRC~Clust-7	NA	NA	NA	MSS	NA	5	KIRP-KIRC~Clust-5	9	KIRP-KIRC~Clust-9	NA	NA
TCGA-RW-A8AZ	PCPG	9	PCPG~Clust-9	NA	NA	NA	MSS	NA	10	PCPG-CHOL~Clust-10	11	PCPG~Clust-11	NA	NA
TCGA-AO-A0J5	BRCA	8	BRCA-SKCM~Clust-8	LumB	NA	NA	MSS	NA	2	BRCA~Clust-2	2	BRCA~Clust-2	NA	NA
TCGA-BH-A1EV	BRCA	2	BRCA~Clust-2	Her2	NA	NA	MSS	NA	2	BRCA~Clust-2	2	BRCA~Clust-2	NA	NA
TCGA-HF-A5NB	STAD	4	ESCA-STAD-COAD-CHOL~Clust-4	NA	NA	NA	Unknown	NA	8	STAD-ESCA-LUAD-COAD-CHOL~Clust-8	4	ESCA-STAD-LUAD~Clust-4	SCNA-Low	MSI
TCGA-VN-A88K	PRAD	12	PRAD~Clust-12	NA	NA	NA	MSS	NA	15	PRAD~Clust-15	14	PRAD~Clust-14	NA	NA
TCGA-OR-A5J6	ACC	20	SKCM-ACC~Clust-20	NA	NA	NA	MSS	NA	20	KIRP-ACC~Clust-20	22	PCPG-ACC~Clust-22	NA	NA
TCGA-OR-A5J2	ACC	20	SKCM-ACC~Clust-20	NA	NA	NA	MSI-H	NA	20	KIRP-ACC~Clust-20	22	PCPG-ACC~Clust-22	NA	NA
TCGA-OR-A5J3	ACC	20	SKCM-ACC~Clust-20	NA	NA	NA	MSS	NA	20	KIRP-ACC~Clust-20	22	PCPG-ACC~Clust-22	NA	NA
TCGA-OR-A5J9	ACC	20	SKCM-ACC~Clust-20	NA	NA	NA	MSS	NA	20	KIRP-ACC~Clust-20	22	PCPG-ACC~Clust-22	NA	NA
TCGA-77-A5G6	LUSC	5	LUSC-HNSC-ESCA-CESC~Clust-5	NA	NA	NA	MSS	NA	7	LUSC-HNSC-ESCA-CESC~Clust-7	6	LUSC-HNSC-BLCA-CESC-BRCA~Clust-6	NA	NA
TCGA-GD-A3OQ	BLCA	3	BLCA-HNSC~Clust-3	NA	NA	NA	MSS	NA	3	BLCA~Clust-3	6	LUSC-HNSC-BLCA-CESC-BRCA~Clust-6	NA	NA
TCGA-QT-A69Q	PCPG	9	PCPG~Clust-9	NA	NA	NA	MSS	NA	10	PCPG-CHOL~Clust-10	11	PCPG~Clust-11	NA	NA
TCGA-AR-A0TV	BRCA	2	BRCA~Clust-2	LumB	NA	NA	MSS	NA	2	BRCA~Clust-2	2	BRCA~Clust-2	NA	NA
TCGA-HE-A5NJ	KIRP	7	KIRP-KIRC~Clust-7	NA	NA	NA	MSS	NA	5	KIRP-KIRC~Clust-5	9	KIRP-KIRC~Clust-9	NA	NA
TCGA-HE-A5NK	KIRP	7	KIRP-KIRC~Clust-7	NA	NA	NA	MSS	NA	5	KIRP-KIRC~Clust-5	9	KIRP-KIRC~Clust-9	NA	NA
TCGA-HE-A5NH	KIRP	7	KIRP-KIRC~Clust-7	NA	NA	NA	MSS	NA	5	KIRP-KIRC~Clust-5	9	KIRP-KIRC~Clust-9	NA	NA
TCGA-HE-A5NI	KIRP	7	KIRP-KIRC~Clust-7	NA	NA	NA	MSS	NA	5	KIRP-KIRC~Clust-5	9	KIRP-KIRC~Clust-9	NA	NA
TCGA-SS-A7HO	COAD	18	COAD~Clust-18	NA	Cecum	Adenocarcinoma, NOS	MSS	NA	4	ESCA-COAD~Clust-4	20	COAD~Clust-20	NA	NA
TCGA-OR-A5JZ	ACC	20	SKCM-ACC~Clust-20	NA	NA	NA	MSS	NA	20	KIRP-ACC~Clust-20	22	PCPG-ACC~Clust-22	NA	NA
TCGA-BR-A4CS	STAD	4	ESCA-STAD-COAD-CHOL~Clust-4	NA	NA	NA	MSS	NA	8	STAD-ESCA-LUAD-COAD-CHOL~Clust-8	4	ESCA-STAD-LUAD~Clust-4	SCNA-High	CIN
TCGA-AO-A0JM	BRCA	2	BRCA~Clust-2	LumB	NA	NA	Unknown	NA	2	BRCA~Clust-2	2	BRCA~Clust-2	NA	NA
TCGA-XE-AAOD	TGCT	16	TGCT~Clust-16	NA	NA	NA	Unknown	Seminoma	18	TGCT~Clust-18	21	TGCT~Clust-21	NA	NA
TCGA-AO-A0JG	BRCA	2	BRCA~Clust-2	LumA	NA	NA	MSS	NA	2	BRCA~Clust-2	2	BRCA~Clust-2	NA	NA
TCGA-AP-A051	UCEC	19	UCEC~Clust-19	NA	NA	NA	MSI-H	NA	19	UCEC~Clust-19	12	SKCM-HNSC-KIRP-UCEC~Clust-12	NA	NA
TCGA-AO-A0JB	BRCA	2	BRCA~Clust-2	Basal	NA	NA	Unknown	NA	2	BRCA~Clust-2	2	BRCA~Clust-2	NA	NA
TCGA-P5-A735	LGG	14	LGG-TGCT~Clust-14	NA	NA	NA	MSS	NA	16	LGG~Clust-16	17	LGG~Clust-17	NA	NA
TCGA-CF-A1HR	BLCA	3	BLCA-HNSC~Clust-3	NA	NA	NA	MSS	NA	3	BLCA~Clust-3	3	BLCA-CHOL~Clust-3	NA	NA
TCGA-85-A50M	LUSC	1	LUAD-STAD-LUSC~Clust-1	NA	NA	NA	MSS	NA	1	LUAD-MESO-LUSC~Clust-1	6	LUSC-HNSC-BLCA-CESC-BRCA~Clust-6	NA	NA
TCGA-B9-A8YI	KIRP	7	KIRP-KIRC~Clust-7	NA	NA	NA	MSS	NA	5	KIRP-KIRC~Clust-5	9	KIRP-KIRC~Clust-9	NA	NA
TCGA-NH-A8F7	COAD	18	COAD~Clust-18	NA	Sigmoid colon	Adenocarcinoma, NOS	Unknown	NA	4	ESCA-COAD~Clust-4	20	COAD~Clust-20	NA	NA
TCGA-2G-AAH8	TGCT	16	TGCT~Clust-16	NA	NA	NA	Unknown	Seminoma	18	TGCT~Clust-18	21	TGCT~Clust-21	NA	NA
TCGA-NH-A8F8	COAD	18	COAD~Clust-18	NA	Ascending colon	Adenocarcinoma, NOS	MSS	NA	4	ESCA-COAD~Clust-4	20	COAD~Clust-20	NA	NA
TCGA-4K-AA1I	TGCT	16	TGCT~Clust-16	NA	NA	NA	Unknown	Seminoma	18	TGCT~Clust-18	21	TGCT~Clust-21	NA	NA
TCGA-CC-A123	LIHC	15	LIHC~Clust-15	NA	NA	NA	MSS	NA	17	LIHC~Clust-17	18	LIHC~Clust-18	NA	NA
TCGA-BK-A0C9	UCEC	19	UCEC~Clust-19	NA	NA	NA	MSI-H	NA	19	UCEC~Clust-19	12	SKCM-HNSC-KIRP-UCEC~Clust-12	NA	NA
TCGA-DB-A75K	LGG	14	LGG-TGCT~Clust-14	NA	NA	NA	MSS	NA	16	LGG~Clust-16	17	LGG~Clust-17	NA	NA
TCGA-AY-A71X	COAD	18	COAD~Clust-18	NA	Cecum	Adenocarcinoma, NOS	MSS	NA	4	ESCA-COAD~Clust-4	20	COAD~Clust-20	NA	NA
TCGA-A2-A0YC	BRCA	2	BRCA~Clust-2	LumB	NA	NA	Unknown	NA	2	BRCA~Clust-2	2	BRCA~Clust-2	NA	NA
TCGA-A2-A0YF	BRCA	8	BRCA-SKCM~Clust-8	LumB	NA	NA	Unknown	NA	2	BRCA~Clust-2	2	BRCA~Clust-2	NA	NA
TCGA-A2-A0YG	BRCA	2	BRCA~Clust-2	LumB	NA	NA	Unknown	NA	2	BRCA~Clust-2	2	BRCA~Clust-2	NA	NA
TCGA-A2-A0YD	BRCA	2	BRCA~Clust-2	LumA	NA	NA	MSS	NA	2	BRCA~Clust-2	2	BRCA~Clust-2	NA	NA
TCGA-A2-A0YJ	BRCA	10	BRCA~Clust-10	Basal	NA	NA	Unknown	NA	12	BRCA~Clust-12	8	SKCM-BLCA-BRCA-CHOL~Clust-8	NA	NA
TCGA-A2-A0YK	BRCA	8	BRCA-SKCM~Clust-8	Normal	NA	NA	Unknown	NA	2	BRCA~Clust-2	2	BRCA~Clust-2	NA	NA
TCGA-A2-A0YH	BRCA	2	BRCA~Clust-2	LumB	NA	NA	MSS	NA	2	BRCA~Clust-2	2	BRCA~Clust-2	NA	NA
TCGA-A2-A0YL	BRCA	2	BRCA~Clust-2	LumA	NA	NA	Unknown	NA	2	BRCA~Clust-2	2	BRCA~Clust-2	NA	NA
TCGA-EJ-A7NG	PRAD	12	PRAD~Clust-12	NA	NA	NA	MSS	NA	15	PRAD~Clust-15	14	PRAD~Clust-14	NA	NA
TCGA-4C-A93U	THCA	11	THCA~Clust-11	NA	NA	NA	MSS	NA	14	THCA~Clust-14	13	THCA~Clust-13	NA	NA
TCGA-A2-A0YT	BRCA	8	BRCA-SKCM~Clust-8	LumB	NA	NA	Unknown	NA	2	BRCA~Clust-2	2	BRCA~Clust-2	NA	NA
TCGA-EJ-A7NM	PRAD	12	PRAD~Clust-12	NA	NA	NA	MSS	NA	15	PRAD~Clust-15	14	PRAD~Clust-14	NA	NA
TCGA-LG-A9QD	LIHC	15	LIHC~Clust-15	NA	NA	NA	MSS	NA	17	LIHC~Clust-17	18	LIHC~Clust-18	NA	NA
TCGA-AA-A02F	COAD	18	COAD~Clust-18	NA	Sigmoid colon	Carcinoma, NOS	MSS	NA	4	ESCA-COAD~Clust-4	20	COAD~Clust-20	NA	NA
TCGA-LG-A9QC	LIHC	15	LIHC~Clust-15	NA	NA	NA	MSS	NA	17	LIHC~Clust-17	18	LIHC~Clust-18	NA	NA
TCGA-AA-A02E	COAD	18	COAD~Clust-18	NA	Cecum	Adenocarcinoma, NOS	MSI-L	NA	4	ESCA-COAD~Clust-4	20	COAD~Clust-20	NA	NA
TCGA-LK-A4NW	MESO	13	SKCM-HNSC-MESO~Clust-13	NA	NA	NA	Unknown	NA	13	HNSC-MESO~Clust-13	16	KIRC-MESO-TGCT~Clust-16	NA	NA
TCGA-MQ-A4KX	MESO	13	SKCM-HNSC-MESO~Clust-13	NA	NA	NA	Unknown	NA	13	HNSC-MESO~Clust-13	16	KIRC-MESO-TGCT~Clust-16	NA	NA
TCGA-BH-A0B5	BRCA	2	BRCA~Clust-2	LumB	NA	NA	Unknown	NA	2	BRCA~Clust-2	2	BRCA~Clust-2	NA	NA
TCGA-BH-A0B1	BRCA	2	BRCA~Clust-2	LumA	NA	NA	Unknown	NA	2	BRCA~Clust-2	2	BRCA~Clust-2	NA	NA
TCGA-98-A53A	LUSC	5	LUSC-HNSC-ESCA-CESC~Clust-5	NA	NA	NA	MSS	NA	7	LUSC-HNSC-ESCA-CESC~Clust-7	6	LUSC-HNSC-BLCA-CESC-BRCA~Clust-6	NA	NA
TCGA-F9-A8NY	KIRP	7	KIRP-KIRC~Clust-7	NA	NA	NA	MSS	NA	5	KIRP-KIRC~Clust-5	9	KIRP-KIRC~Clust-9	NA	NA
TCGA-98-A53J	LUSC	5	LUSC-HNSC-ESCA-CESC~Clust-5	NA	NA	NA	MSS	NA	7	LUSC-HNSC-ESCA-CESC~Clust-7	6	LUSC-HNSC-BLCA-CESC-BRCA~Clust-6	NA	NA
TCGA-AO-A03L	BRCA	2	BRCA~Clust-2	LumB	NA	NA	Unknown	NA	2	BRCA~Clust-2	2	BRCA~Clust-2	NA	NA
TCGA-KU-A6H7	HNSC	5	LUSC-HNSC-ESCA-CESC~Clust-5	NA	NA	NA	MSS	NA	6	ESCA-LUSC-TGCT-UCEC-HNSC~Clust-6	6	LUSC-HNSC-BLCA-CESC-BRCA~Clust-6	NA	NA
TCGA-BH-A0BZ	BRCA	2	BRCA~Clust-2	LumB	NA	NA	Unknown	NA	2	BRCA~Clust-2	2	BRCA~Clust-2	NA	NA
TCGA-L7-A6VZ	ESCA	4	ESCA-STAD-COAD-CHOL~Clust-4	NA	NA	NA	MSS	NA	8	STAD-ESCA-LUAD-COAD-CHOL~Clust-8	4	ESCA-STAD-LUAD~Clust-4	SCNA-High	CIN
TCGA-CE-A13K	THCA	11	THCA~Clust-11	NA	NA	NA	MSS	NA	14	THCA~Clust-14	13	THCA~Clust-13	NA	NA
TCGA-MF-A522	LUSC	5	LUSC-HNSC-ESCA-CESC~Clust-5	NA	NA	NA	MSI-L	NA	7	LUSC-HNSC-ESCA-CESC~Clust-7	6	LUSC-HNSC-BLCA-CESC-BRCA~Clust-6	NA	NA
TCGA-AO-A124	BRCA	10	BRCA~Clust-10	Basal	NA	NA	MSI-L	NA	12	BRCA~Clust-12	8	SKCM-BLCA-BRCA-CHOL~Clust-8	NA	NA
TCGA-A7-A13F	BRCA	2	BRCA~Clust-2	LumB	NA	NA	MSS	NA	2	BRCA~Clust-2	2	BRCA~Clust-2	NA	NA
TCGA-A7-A13E	BRCA	10	BRCA~Clust-10	Basal	NA	NA	MSS	NA	12	BRCA~Clust-12	5	ESCA-BRCA~Clust-5	NA	NA
TCGA-BH-A0BA	BRCA	2	BRCA~Clust-2	LumA	NA	NA	Unknown	NA	2	BRCA~Clust-2	2	BRCA~Clust-2	NA	NA
TCGA-B9-A44B	KIRP	7	KIRP-KIRC~Clust-7	NA	NA	NA	MSS	NA	5	KIRP-KIRC~Clust-5	9	KIRP-KIRC~Clust-9	NA	NA
TCGA-CF-A3MI	BLCA	3	BLCA-HNSC~Clust-3	NA	NA	NA	MSS	NA	3	BLCA~Clust-3	3	BLCA-CHOL~Clust-3	NA	NA
TCGA-F9-A7Q0	KIRP	7	KIRP-KIRC~Clust-7	NA	NA	NA	MSS	NA	5	KIRP-KIRC~Clust-5	9	KIRP-KIRC~Clust-9	NA	NA
TCGA-AA-A022	COAD	4	ESCA-STAD-COAD-CHOL~Clust-4	NA	Cecum	Adenocarcinoma, NOS	MSI-H	NA	4	ESCA-COAD~Clust-4	20	COAD~Clust-20	NA	NA
TCGA-AA-A024	COAD	18	COAD~Clust-18	NA	Descending colon	Mucinous adenocarcinoma	MSI-L	NA	4	ESCA-COAD~Clust-4	20	COAD~Clust-20	NA	NA
TCGA-O2-A52N	LUSC	5	LUSC-HNSC-ESCA-CESC~Clust-5	NA	NA	NA	Unknown	NA	1	LUAD-MESO-LUSC~Clust-1	6	LUSC-HNSC-BLCA-CESC-BRCA~Clust-6	NA	NA
TCGA-QG-A5YX	COAD	18	COAD~Clust-18	NA	Sigmoid colon	Adenocarcinoma, NOS	MSI-L	NA	4	ESCA-COAD~Clust-4	20	COAD~Clust-20	NA	NA
TCGA-QG-A5YV	COAD	18	COAD~Clust-18	NA	Sigmoid colon	Adenocarcinoma, NOS	MSS	NA	4	ESCA-COAD~Clust-4	20	COAD~Clust-20	NA	NA
TCGA-TT-A6YP	PCPG	9	PCPG~Clust-9	NA	NA	NA	MSS	NA	10	PCPG-CHOL~Clust-10	11	PCPG~Clust-11	NA	NA
TCGA-DD-AAC8	LIHC	15	LIHC~Clust-15	NA	NA	NA	MSS	NA	17	LIHC~Clust-17	18	LIHC~Clust-18	NA	NA
TCGA-DD-AACI	LIHC	15	LIHC~Clust-15	NA	NA	NA	MSS	NA	17	LIHC~Clust-17	18	LIHC~Clust-18	NA	NA
TCGA-DD-AACL	LIHC	15	LIHC~Clust-15	NA	NA	NA	MSS	NA	17	LIHC~Clust-17	18	LIHC~Clust-18	NA	NA
TCGA-DD-AACB	LIHC	15	LIHC~Clust-15	NA	NA	NA	MSS	NA	17	LIHC~Clust-17	18	LIHC~Clust-18	NA	NA
TCGA-A2-A0T5	BRCA	2	BRCA~Clust-2	LumA	NA	NA	MSS	NA	2	BRCA~Clust-2	2	BRCA~Clust-2	NA	NA
TCGA-KU-A66S	HNSC	3	BLCA-HNSC~Clust-3	NA	NA	NA	MSS	NA	11	BLCA-PCPG-STAD-TGCT-HNSC~Clust-11	6	LUSC-HNSC-BLCA-CESC-BRCA~Clust-6	NA	NA
TCGA-A2-A0T7	BRCA	2	BRCA~Clust-2	LumA	NA	NA	MSS	NA	2	BRCA~Clust-2	2	BRCA~Clust-2	NA	NA
TCGA-A2-A0T6	BRCA	8	BRCA-SKCM~Clust-8	LumA	NA	NA	MSS	NA	9	SKCM-BRCA-STAD~Clust-9	2	BRCA~Clust-2	NA	NA
TCGA-L4-A4E6	LUAD	1	LUAD-STAD-LUSC~Clust-1	NA	NA	NA	MSS	NA	1	LUAD-MESO-LUSC~Clust-1	1	LUAD~Clust-1	NA	NA
TCGA-BH-A0DL	BRCA	10	BRCA~Clust-10	Basal	NA	NA	MSS	NA	12	BRCA~Clust-12	6	LUSC-HNSC-BLCA-CESC-BRCA~Clust-6	NA	NA
TCGA-BA-A4IH	HNSC	5	LUSC-HNSC-ESCA-CESC~Clust-5	NA	NA	NA	MSS	NA	7	LUSC-HNSC-ESCA-CESC~Clust-7	6	LUSC-HNSC-BLCA-CESC-BRCA~Clust-6	NA	NA
TCGA-LN-A7HX	ESCA	5	LUSC-HNSC-ESCA-CESC~Clust-5	NA	NA	NA	MSS	NA	7	LUSC-HNSC-ESCA-CESC~Clust-7	5	ESCA-BRCA~Clust-5	SCNA-High	CIN
TCGA-86-A4P7	LUAD	1	LUAD-STAD-LUSC~Clust-1	NA	NA	NA	Unknown	NA	1	LUAD-MESO-LUSC~Clust-1	1	LUAD~Clust-1	NA	NA
TCGA-86-A4P8	LUAD	1	LUAD-STAD-LUSC~Clust-1	NA	NA	NA	Unknown	NA	1	LUAD-MESO-LUSC~Clust-1	1	LUAD~Clust-1	NA	NA
TCGA-OR-A5KX	ACC	20	SKCM-ACC~Clust-20	NA	NA	NA	MSS	NA	20	KIRP-ACC~Clust-20	22	PCPG-ACC~Clust-22	NA	NA
TCGA-A2-A4RX	BRCA	10	BRCA~Clust-10	Basal	NA	NA	MSS	NA	12	BRCA~Clust-12	8	SKCM-BLCA-BRCA-CHOL~Clust-8	NA	NA
TCGA-DM-A28G	COAD	18	COAD~Clust-18	NA	Ascending colon	Adenocarcinoma, NOS	MSS	NA	4	ESCA-COAD~Clust-4	20	COAD~Clust-20	NA	NA
TCGA-3U-A98I	MESO	13	SKCM-HNSC-MESO~Clust-13	NA	NA	NA	Unknown	NA	13	HNSC-MESO~Clust-13	16	KIRC-MESO-TGCT~Clust-16	NA	NA
TCGA-J1-A4AH	LUSC	5	LUSC-HNSC-ESCA-CESC~Clust-5	NA	NA	NA	MSS	NA	7	LUSC-HNSC-ESCA-CESC~Clust-7	6	LUSC-HNSC-BLCA-CESC-BRCA~Clust-6	NA	NA
TCGA-3U-A98E	MESO	13	SKCM-HNSC-MESO~Clust-13	NA	NA	NA	Unknown	NA	13	HNSC-MESO~Clust-13	16	KIRC-MESO-TGCT~Clust-16	NA	NA
TCGA-A2-A0SX	BRCA	10	BRCA~Clust-10	Basal	NA	NA	MSS	NA	12	BRCA~Clust-12	8	SKCM-BLCA-BRCA-CHOL~Clust-8	NA	NA
TCGA-A2-A0SV	BRCA	2	BRCA~Clust-2	LumB	NA	NA	MSS	NA	2	BRCA~Clust-2	2	BRCA~Clust-2	NA	NA
TCGA-A2-A0SW	BRCA	2	BRCA~Clust-2	LumB	NA	NA	MSS	NA	2	BRCA~Clust-2	2	BRCA~Clust-2	NA	NA
TCGA-ZH-A8Y5	CHOL	4	ESCA-STAD-COAD-CHOL~Clust-4	NA	NA	NA	Unknown	NA	8	STAD-ESCA-LUAD-COAD-CHOL~Clust-8	3	BLCA-CHOL~Clust-3	NA	NA
TCGA-B9-A5W9	KIRP	7	KIRP-KIRC~Clust-7	NA	NA	NA	MSS	NA	5	KIRP-KIRC~Clust-5	9	KIRP-KIRC~Clust-9	NA	NA
TCGA-B9-A5W8	KIRP	7	KIRP-KIRC~Clust-7	NA	NA	NA	MSS	NA	5	KIRP-KIRC~Clust-5	9	KIRP-KIRC~Clust-9	NA	NA
TCGA-B5-A11Y	UCEC	19	UCEC~Clust-19	NA	NA	NA	MSI-L	NA	19	UCEC~Clust-19	12	SKCM-HNSC-KIRP-UCEC~Clust-12	NA	NA
TCGA-OR-A5K8	ACC	20	SKCM-ACC~Clust-20	NA	NA	NA	MSS	NA	20	KIRP-ACC~Clust-20	22	PCPG-ACC~Clust-22	NA	NA
