## Supplementary Table 4 for "Discovery of novel therapeutic targets in cancer using patient-specific gene regulatory networks"

### Sheet: Sheet1
TF	Accession	Link	Genome	Cell Line
CREB1	ENCFF599FYT	https://www.encodeproject.org/files/ENCFF599FYT/@@download/ENCFF599FYT.bed.gz	HG38	MCF7
CTCF	ENCFF278FNP	https://www.encodeproject.org/files/ENCFF278FNP/@@download/ENCFF278FNP.bed.gz	HG38	MCF7
CUX1	ENCFF184PHK	https://www.encodeproject.org/files/ENCFF184PHK/@@download/ENCFF184PHK.bed.gz	HG38	MCF7
EGR1	ENCFF427RSA	https://www.encodeproject.org/files/ENCFF427RSA/@@download/ENCFF427RSA.bed.gz	HG38	MCF7
ELF1	ENCFF989DLF	https://www.encodeproject.org/files/ENCFF989DLF/@@download/ENCFF989DLF.bed.gz	HG38	MCF7
ELK1	ENCFF427XNV	https://www.encodeproject.org/files/ENCFF427XNV/@@download/ENCFF427XNV.bed.gz	HG38	MCF7
ESR1	ENCFF185UUT	https://www.encodeproject.org/files/ENCFF185UUT/@@download/ENCFF185UUT.bed.gz	HG38	MCF7
ESRRA	ENCFF560XEP	https://www.encodeproject.org/files/ENCFF560XEP/@@download/ENCFF560XEP.bed.gz	HG38	MCF7
FOS	ENCFF519VZH	https://www.encodeproject.org/files/ENCFF519VZH/@@download/ENCFF519VZH.bed.gz	HG38	MCF7
FOXA1	ENCFF112JVK	https://www.encodeproject.org/files/ENCFF112JVK/@@download/ENCFF112JVK.bed.gz	HG38	MCF7
GATA3	ENCFF217KJR	https://www.encodeproject.org/files/ENCFF217KJR/@@download/ENCFF217KJR.bed.gz	HG38	MCF7
JUN	ENCFF769TUY	https://www.encodeproject.org/files/ENCFF769TUY/@@download/ENCFF769TUY.bed.gz	HG38	MCF7
JUND	ENCFF398OOD	https://www.encodeproject.org/files/ENCFF398OOD/@@download/ENCFF398OOD.bed.gz	HG38	MCF7
KLF4	ENCFF536WWR	https://www.encodeproject.org/files/ENCFF536WWR/@@download/ENCFF536WWR.bed.gz	HG38	MCF7
KLF9	ENCFF225FXI	https://www.encodeproject.org/files/ENCFF225FXI/@@download/ENCFF225FXI.bed.gz	HG38	MCF7
MAX	ENCFF624CRN	https://www.encodeproject.org/files/ENCFF624CRN/@@download/ENCFF624CRN.bed.gz	HG38	MCF7
MYC	ENCFF869OOK	https://www.encodeproject.org/files/ENCFF869OOK/@@download/ENCFF869OOK.bed.gz	HG38	MCF7
NRF1	ENCFF970MPY	https://www.encodeproject.org/files/ENCFF970MPY/@@download/ENCFF970MPY.bed.gz	HG38	MCF7
REST	ENCFF680JMZ	https://www.encodeproject.org/files/ENCFF680JMZ/@@download/ENCFF680JMZ.bed.gz	HG38	MCF7
RFX1	ENCFF160KCP	https://www.encodeproject.org/files/ENCFF160KCP/@@download/ENCFF160KCP.bed.gz	HG38	MCF7
RFX5	ENCFF753LKY	https://www.encodeproject.org/files/ENCFF753LKY/@@download/ENCFF753LKY.bed.gz	HG38	MCF7
