## Supplementary Table 5 for "Discovery of novel therapeutic targets in cancer using patient-specific gene regulatory networks"

### Sheet: Supplementary_table_5
Candidates	Gene	Cancer_Type
BRCA~Clust-2~ESR1	ESR1	BRCA~Clust-2
BRCA-SKCM~Clust-8~BRAF	BRAF	BRCA-SKCM~Clust-8
BRCA-SKCM~Clust-8~ESR1	ESR1	BRCA-SKCM~Clust-8
BRCA-SKCM~Clust-8~MAPK1	MAPK1	BRCA-SKCM~Clust-8
COAD~Clust-18~CTNNB1	CTNNB1	COAD~Clust-18
COAD~Clust-18~EGFR	EGFR	COAD~Clust-18
COAD~Clust-18~RAF1	RAF1	COAD~Clust-18
ESCA-CESC-HNSC~Clust-22~EGFR	EGFR	ESCA-CESC-HNSC~Clust-22
ESCA-CESC-HNSC~Clust-22~FOSL1	FOSL1	ESCA-CESC-HNSC~Clust-22
ESCA-STAD-COAD-CHOL~Clust-4~CTNNB1	CTNNB1	ESCA-STAD-COAD-CHOL~Clust-4
ESCA-STAD-COAD-CHOL~Clust-4~EGFR	EGFR	ESCA-STAD-COAD-CHOL~Clust-4
ESCA-STAD-COAD-CHOL~Clust-4~FOSL1	FOSL1	ESCA-STAD-COAD-CHOL~Clust-4
LUAD-STAD-LUSC~Clust-1~EGFR	EGFR	LUAD-STAD-LUSC~Clust-1
LUSC-HNSC-ESCA-CESC~Clust-5~EGFR	EGFR	LUSC-HNSC-ESCA-CESC~Clust-5
LUSC-HNSC-ESCA-CESC~Clust-5~ERBB2	ERBB2	LUSC-HNSC-ESCA-CESC~Clust-5
LUSC-HNSC-ESCA-CESC~Clust-5~TP73	TP73	LUSC-HNSC-ESCA-CESC~Clust-5
PRAD~Clust-12~AR	AR	PRAD~Clust-12
PRAD~Clust-12~KDM1A	KDM1A	PRAD~Clust-12
UCEC~Clust-19~ESR1	ESR1	UCEC~Clust-19
COAD~Clust-18~KRAS	KRAS	COAD~Clust-18
LUAD-STAD-LUSC~Clust-1~KRAS	KRAS	LUAD-STAD-LUSC~Clust-1
